# Dynamic Landscapes of tRNA Transcriptomes and Translatomes in Diverse Mouse Tissues

**DOI:** 10.1101/2022.04.27.489644

**Authors:** Peng Yu, Siting Zhou, Yan Gao, Yu Liang, Wenbin Guo, Dan Ohtan Wang, Shuaiwen Ding, Shuibin Lin, Jinkai Wang, Yixian Cun

## Abstract

Although the function of tRNA in translational process is well established, it remains controversial whether tRNA abundance is tightly associated with **translational efficiency** (TE) in mammals. For example, how critically the expression of tRNAs contributes to the establishment of **tissue-specific** proteomes in mammals has not been well addressed. Here, we measured both **tRNA expression** using DM-tRNA-seq and ribosome-associated mRNAs in the brain, heart, and testis of RiboTag mice. Remarkable variation in the expression of tRNA isodecoders was observed among the different tissues. When the statistical effect of isodecoder-grouping on reducing variations is considered through permutating the anticodons, we observed an expected reduction in the tissue-variations of anticodon expression, an unexpected smaller variation of **anticodon usage bias**, and an unexpected larger variation of tRNA isotype expression. Regardless whether or not they share the same anticodons, isotypes encoding the same amino acids are co-expressed across different tissues. Based on the tRNA expression and TE computed from RiboTag-seq, we find that the tRNA adaptation index (tAI) values and TE are significantly correlated in the same tissues but not among tissues; tRNAs and the **amino acid compositions** of translating peptides are positively correlated in the same tissues but not between tissues. We therefore hypothesize that the tissue-specific expression of tRNAs might be related to post-transcriptional mechanisms, such as aminoacylation, modification, and tRNA-derived small RNAs (tsRNAs). This study provides a resource for tRNA and translation studies to gain novel insights into the dynamics of tRNAs and their role in translational regulation.
