## Supplementary table S1 for "Dynamic Landscapes of tRNA Transcriptomes and Translatomes in Diverse Mouse Tissues"

### Sheet: Sheet1
The counts and expression of tRNAs.
isodecoder	Brain_1_counts	Brain_2_counts	Heart_1_counts	Heart_2_counts	Testis_1_counts	Testis_2_counts	Brain_1_RPM (based on all tRNA)	Brain_2_RPM (based on all tRNA)	Heart_1_RPM (based on all tRNA)	Heart_2_RPM (based on all tRNA)	Testis_1_RPM (based on all tRNA)	Testis_2_RPM (based on all tRNA)	Brain_1_RPM (based on cyto tRNA)	Brain_2_RPM (based on cyto tRNA)	Heart_1_RPM (based on cyto tRNA)	Heart_2_RPM (based on cyto tRNA)	Testis_1_RPM (based on cyto tRNA)	Testis_2_RPM (based on cyto tRNA)
Mus_musculus_tRNA-Ala-AGC-1-1	1545	870	1113	975	1298	1013	186.534	106.858	95.2807	70.8956	294.847	262.94	277.467	181.161	278.021	193.202	328.855	298.721
Mus_musculus_tRNA-Ala-AGC-10-1	1113	911	1296	1095	402	321	134.377	111.894	110.947	79.6212	91.3161	83.3204	199.884	189.698	323.733	216.981	101.849	94.6588
Mus_musculus_tRNA-Ala-AGC-2-1;2-2	8928	5054	4917	6205	4177	3418	1077.92	620.76	420.93	451.187	948.824	887.194	1603.38	1052.4	1228.24	1229.56	1058.27	1007.92
Mus_musculus_tRNA-Ala-AGC-3-1	33377	41169	4905	6623	4500	4515	4029.75	5056.6	419.903	481.581	1022.2	1171.94	5994.19	8572.66	1225.24	1312.39	1140.1	1331.42
Mus_musculus_tRNA-Ala-AGC-4-1;4-2	35518	18393	20420	22373	20178	13588	4288.24	2259.13	1748.1	1626.82	4583.52	3526.97	6378.7	3829.99	5100.8	4433.34	5112.21	4006.93
Mus_musculus_tRNA-Ala-AGC-5-1;5-2;5-3	969	503	184	167	422	283	116.992	61.7812	15.7517	12.1431	95.8592	73.457	174.023	104.74	45.9622	33.092	106.916	83.4531
Mus_musculus_tRNA-Ala-AGC-6-1	3940	2268	2954	2771	2294	1808	475.693	278.568	252.883	201.489	521.092	469.294	707.587	472.268	737.893	549.09	581.198	533.156
Mus_musculus_tRNA-Ala-AGC-7-1	3758	2086	2856	2703	2656	2101	453.719	256.214	244.494	196.544	603.322	545.347	674.901	434.37	713.413	535.615	672.912	619.558
Mus_musculus_tRNA-Ala-AGC-8-1	247	121	166	105	204	211	29.8214	14.8619	14.2108	7.63491	46.3395	54.7683	44.3589	25.1959	41.4659	20.8064	51.6845	62.2212
Mus_musculus_tRNA-Ala-CGC-1-1;1-2	24519	22692	16195	16339	11703	10397	2960.28	2787.15	1386.41	1188.06	2658.39	2698.7	4403.38	4725.18	4045.42	3237.67	2965.02	3065.94
Mus_musculus_tRNA-Ala-CGC-2-1	8646	9934	5615	4845	4712	3800	1043.87	1220.15	480.684	352.297	1070.35	986.348	1552.74	2068.57	1402.6	960.065	1193.81	1120.57
Mus_musculus_tRNA-Ala-CGC-3-1;3-2;3-3	425	269	234	197	1274	1119	51.3121	33.04	20.0321	14.3245	289.395	290.454	76.326	56.0141	58.4519	39.0367	322.775	329.979
Mus_musculus_tRNA-Ala-CGC-4-1	3932	4596	200	220	7558	7182	474.727	564.506	17.1214	15.997	1716.83	1864.2	706.15	957.029	49.9589	43.5943	1914.86	2117.88
Mus_musculus_tRNA-Ala-CGC-5-1	432	410	543	561	1406	1034	52.1572	50.3584	46.4847	40.7922	319.379	268.39	77.5831	85.3747	135.638	111.165	356.218	304.913
Mus_musculus_tRNA-Ala-CGC-6-1	251	128	159	90	243	267	30.3043	15.7217	13.6115	6.54421	55.1985	69.3039	45.0772	26.6536	39.7173	17.834	61.5654	78.7349
Mus_musculus_tRNA-Ala-CGC-7-1	416	325	230	130	618	563	50.2255	39.9183	19.6896	9.45275	140.381	146.135	74.7097	67.6751	57.4527	25.7603	156.574	166.022
Mus_musculus_tRNA-Ala-TGC-1-1	13242	8478	4257	5596	4162	3405	1598.76	1041.31	364.43	406.904	945.417	883.82	2378.14	1765.38	1063.37	1108.88	1054.47	1004.09
Mus_musculus_tRNA-Ala-TGC-2-1;3-1	28310	24464	22620	23610	17212	14987	3417.99	3004.8	1936.43	1716.76	3909.78	3890.1	5084.21	5094.16	5650.35	4678.46	4360.75	4419.47
Mus_musculus_tRNA-Ala-TGC-4-1	21340	18482	14976	15189	7657	6741	2576.47	2270.06	1282.05	1104.44	1739.32	1749.73	3832.46	3848.52	3740.92	3009.79	1939.94	1987.83
Mus_musculus_tRNA-Ala-TGC-5-1;5-2;5-3	1244	1440	637	643	5504	4646	150.193	176.869	54.5317	46.7547	1250.26	1205.94	223.411	299.853	159.119	127.414	1394.47	1370.05
Mus_musculus_tRNA-Ala-TGC-6-1	4713	3747	735	645	4591	3712	569.021	460.227	62.9212	46.9002	1042.87	963.506	846.41	780.241	183.599	127.81	1163.16	1094.62
Mus_musculus_tRNA-Ala-TGC-7-1;7-2	1379	866	154	106	3330	3032	166.493	106.367	13.1835	7.70762	756.424	787.002	247.655	180.328	38.4683	21.0045	843.674	894.098
Mus_musculus_tRNA-Ala-TGC-8-1	446	296	160	95	1051	922	53.8475	36.3563	13.6971	6.90778	238.739	239.319	80.0974	61.6364	39.9671	18.8248	266.277	271.886
Mus_musculus_tRNA-Arg-ACG-1-1;1-2;1-3	160287	98762	50821	68915	118411	100877	19352.1	12130.5	4350.64	5011.05	26897.6	26184.2	28786	20565.3	12694.8	13655.9	30000.1	29747.3
Mus_musculus_tRNA-Arg-ACG-2-1	14958	10221	14615	17451	8355	7723	1805.94	1255.4	1251.15	1268.92	1897.88	2004.62	2686.32	2128.33	3650.74	3458.02	2116.79	2277.41
Mus_musculus_tRNA-Arg-ACG-3-1;3-2	163014	136319	99373	119210	119345	111428	19681.4	16743.4	8507.04	8668.17	27109.8	28922.8	29275.8	28385.8	24822.8	23622.2	30236.7	32858.7
Mus_musculus_tRNA-Arg-CCG-1-1	9922	4673	4027	5111	5338	4528	1197.93	573.963	344.74	371.638	1212.55	1175.31	1781.9	973.063	1005.92	1012.77	1352.41	1335.25
Mus_musculus_tRNA-Arg-CCG-2-1	8921	3574	7791	8911	8180	7115	1077.07	438.978	666.965	647.949	1858.12	1846.81	1602.13	744.217	1946.15	1765.77	2072.45	2098.12
Mus_musculus_tRNA-Arg-CCG-3-1	54111	34289	34711	39024	54641	48669	6533.05	4211.56	2971.51	2837.57	12411.9	12632.8	9717.82	7140.03	8670.61	7732.83	13843.6	14351.9
Mus_musculus_tRNA-Arg-CCT-1-1	9530	2805	8047	9303	7250	5937	1150.6	344.525	688.881	676.453	1646.87	1541.04	1711.5	584.088	2010.1	1843.44	1836.83	1750.75
Mus_musculus_tRNA-Arg-CCT-2-1;2-2	10563	3680	4807	5678	8500	6804	1275.32	451.997	411.513	412.867	1930.81	1766.08	1897.01	766.29	1200.76	1125.13	2153.52	2006.41
Mus_musculus_tRNA-Arg-CCT-3-1	7294	2783	1971	2379	1973	2001	880.636	341.823	168.732	172.985	448.176	519.39	1309.93	579.507	492.345	471.413	499.87	590.069
Mus_musculus_tRNA-Arg-CCT-4-1	149483	52069	88147	103544	89088	68175	18047.7	6395.4	7546.01	7529.04	20236.7	17695.9	26845.7	10842.4	22018.6	20517.8	22570.9	20103.9
Mus_musculus_tRNA-Arg-TCG-1-1	34262	21584	9482	11436	17816	16056	4136.6	2651.06	811.727	831.551	4046.98	4167.58	6153.13	4494.46	2368.55	2266.11	4513.78	4734.71
Mus_musculus_tRNA-Arg-TCG-2-1	9341	4330	4089	5460	5372	4841	1127.78	531.834	350.048	397.015	1220.27	1256.56	1677.56	901.64	1021.41	1081.93	1361.03	1427.55
Mus_musculus_tRNA-Arg-TCG-3-1;3-2	13992	6710	8980	10936	11123	8790	1689.31	824.158	768.752	795.194	2526.64	2281.58	2512.83	1397.23	2243.15	2167.03	2818.07	2592.06
Mus_musculus_tRNA-Arg-TCG-4-1	4100	2000	3728	4342	2536	2247	495.01	245.651	319.143	315.722	576.064	583.243	736.321	416.462	931.233	860.392	642.51	662.612
Mus_musculus_tRNA-Arg-TCT-1-1	8573	9145	13221	12132	14612	11202	1035.05	1123.24	1131.81	882.159	3319.18	2907.65	1539.63	1904.27	3302.53	2404.03	3702.03	3303.33
Mus_musculus_tRNA-Arg-TCT-2-1	2372	1569	3960	3255	2647	2129	286.382	192.713	339.004	236.682	601.278	552.614	425.989	326.714	989.186	644.997	670.632	627.815
Mus_musculus_tRNA-Arg-TCT-3-1	10704	5572	9607	8751	5527	4701	1292.34	684.383	822.428	636.315	1255.48	1220.22	1922.34	1160.26	2399.77	1734.06	1400.3	1386.26
Mus_musculus_tRNA-Arg-TCT-4-1	14480	7928	653	536	1192	939	1748.23	973.76	55.9015	38.9744	270.768	243.732	2600.47	1650.85	163.116	106.212	302	276.899
Mus_musculus_tRNA-Arg-TCT-5-1	1525	933	2482	2349	2785	2056	184.12	114.596	212.477	170.804	632.625	533.666	273.876	194.279	619.99	465.468	705.595	606.288
Mus_musculus_tRNA-Asn-GTT-1-1	249	160	241	235	464	339	30.0628	19.6521	20.6313	17.0877	105.4	87.9926	44.718	33.317	60.2004	46.5666	117.557	99.9668
Mus_musculus_tRNA-Asn-GTT-2-1	294	207	243	188	443	341	35.4959	25.4249	20.8025	13.6701	100.629	88.5117	52.7996	43.1038	60.7	37.2533	112.236	100.557
Mus_musculus_tRNA-Asn-GTT-3-1;3-2;3-3;3-4;3-5;3-6;3-7;3-8;3-9	37725	11630	28595	27524	25546	17075	4554.7	1428.46	2447.94	2001.36	5802.89	4432.08	6775.05	2421.73	7142.87	5454.04	6472.22	5035.2
Mus_musculus_tRNA-Asn-GTT-4-1	398	281	131	105	242	267	48.0522	34.5139	11.2145	7.63491	54.9714	69.3039	71.477	58.5129	32.7231	20.8064	61.312	78.7349
Mus_musculus_tRNA-Asn-GTT-5-1	360	202	217	248	706	573	43.4643	24.8107	18.5767	18.0329	160.371	148.731	64.6526	42.0627	54.2054	49.1426	178.869	168.97
Mus_musculus_tRNA-Asp-GTC-1-1;1-10;1-11;1-12;1-13;1-2;1-3;1-4;1-5;1-6;1-7;1-8;1-9	286113	127031	195145	240767	178929	181827	34543.6	15602.6	16705.8	17507	40644.5	47196	51383.2	26451.8	48746.1	47709.4	45332.6	53618.5
Mus_musculus_tRNA-Asp-GTC-2-1	26862	11318	20089	23569	30950	25725	3243.16	1390.14	1719.76	1713.78	7030.43	6677.32	4824.16	2356.76	5018.12	4670.33	7841.35	7585.97
Mus_musculus_tRNA-Asp-GTC-3-1	980	543	973	1063	733	550	118.32	66.6942	83.2957	77.2944	166.504	142.761	175.999	113.069	243.05	210.64	185.71	162.188
Mus_musculus_tRNA-Asp-GTC-4-1	1110	641	639	915	1202	949	134.015	78.7311	54.703	66.5328	273.04	246.327	199.346	133.476	159.619	181.313	304.533	279.848
Mus_musculus_tRNA-Cys-GCA-1-1;1-2	343	523	55	181	502	620	41.4119	64.2377	4.70839	13.1611	114.032	160.93	61.5996	108.905	13.7387	35.8662	127.184	182.83
Mus_musculus_tRNA-Cys-GCA-10-1	599	870	247	503	939	969	72.3198	106.858	21.145	36.5749	213.298	251.519	107.575	181.161	61.6992	99.6724	237.901	285.746
Mus_musculus_tRNA-Cys-GCA-11-1	510	649	109	244	700	866	61.5745	79.7137	9.33118	17.7421	159.008	224.783	91.5912	135.142	27.2276	48.35	177.349	255.372
Mus_musculus_tRNA-Cys-GCA-12-1	356	490	92	232	618	684	42.9814	60.1844	7.87586	16.8695	140.381	177.543	63.9342	102.033	22.9811	45.9721	156.574	201.703
Mus_musculus_tRNA-Cys-GCA-13-1	3556	2800	806	1567	2727	3423	429.331	343.911	68.9993	113.942	619.45	888.492	638.624	583.047	201.334	310.51	690.9	1009.4
Mus_musculus_tRNA-Cys-GCA-14-1	341	500	72	183	535	660	41.1704	61.4127	6.16371	13.3066	121.528	171.313	61.2404	104.115	17.9852	36.2625	135.545	194.626
Mus_musculus_tRNA-Cys-GCA-15-1	155	157	54	69	306	230	18.7138	19.2836	4.62278	5.01723	69.5093	59.7	27.8365	32.6923	13.4889	13.6728	77.5268	67.8241
Mus_musculus_tRNA-Cys-GCA-16-1	743	1231	156	244	772	876	89.7056	151.198	13.3547	17.7421	175.363	227.379	133.436	256.332	38.9679	48.35	195.59	258.321
Mus_musculus_tRNA-Cys-GCA-17-1	193	162	51	71	151	143	23.3017	19.8977	4.36596	5.16265	34.3003	37.1178	34.661	33.7334	12.7395	14.0691	38.2567	42.1689
Mus_musculus_tRNA-Cys-GCA-18-1	313	586	125	219	1325	1239	37.7898	71.9757	10.7009	15.9242	300.98	321.601	56.2118	122.023	31.2243	43.3961	335.696	365.365
Mus_musculus_tRNA-Cys-GCA-19-1	78	62	43	48	104	79	9.41727	7.61518	3.68111	3.49025	23.6241	20.5057	14.0081	12.9103	10.7412	9.51148	26.349	23.2961
Mus_musculus_tRNA-Cys-GCA-2-1	4361	6365	1262	1308	1946	1869	526.522	781.784	108.036	95.1092	442.043	485.127	783.194	1325.39	315.24	259.188	493.03	551.144
Mus_musculus_tRNA-Cys-GCA-21-1	110	181	120	93	219	144	13.2808	22.2314	10.2729	6.76235	49.7468	37.3774	19.755	37.6898	29.9753	18.4285	55.4849	42.4638
Mus_musculus_tRNA-Cys-GCA-24-1	268	506	82	186	487	668	32.3568	62.1497	7.01978	13.5247	110.624	173.39	48.1303	105.365	20.4831	36.857	123.384	196.985
Mus_musculus_tRNA-Cys-GCA-25-1	1730	1550	866	1285	2250	2134	208.87	190.379	74.1358	93.4368	511.098	553.912	310.692	322.758	216.322	254.63	570.05	629.289
Mus_musculus_tRNA-Cys-GCA-3-1;3-2;3-3;3-4	7222	10553	1570	1594	4469	3691	871.943	1296.18	134.403	115.905	1015.15	958.055	1297	2197.46	392.177	315.86	1132.25	1088.43
Mus_musculus_tRNA-Cys-GCA-4-1;4-10;4-11;4-12;4-13;4-14;4-15;4-16;4-17;4-18;4-19;4-2;4-20;4-21;4-22;4-23;4-24;4-25;4-26;4-27;4-28;4-29;4-3;4-4;4-5;4-6;4-7;4-8;4-9	301	524	55	185	475	636	36.341	64.3605	4.70839	13.452	107.898	165.083	54.0568	109.113	13.7387	36.6588	120.344	187.548
Mus_musculus_tRNA-Cys-GCA-5-1	3899	6053	1279	1240	1864	1613	470.743	743.462	109.492	90.1647	423.416	418.679	700.224	1260.42	319.487	245.713	472.255	475.653
Mus_musculus_tRNA-Cys-GCA-6-1	297	485	74	177	500	594	35.8581	59.5703	6.33493	12.8703	113.577	154.182	53.3384	100.992	18.4848	35.0736	126.678	175.163
Mus_musculus_tRNA-Cys-GCA-7-1	3884	7382	1338	1166	2975	2248	468.932	906.697	114.542	84.7839	675.785	583.503	697.53	1537.16	334.225	231.05	753.733	662.906
Mus_musculus_tRNA-Cys-GCA-8-1	346	545	330	184	422	337	41.7741	66.9398	28.2504	13.3793	95.8592	87.4735	62.1383	113.486	82.4321	36.4607	106.916	99.377
Mus_musculus_tRNA-Cys-GCA-9-1	392	819	79	182	518	698	47.3278	100.594	6.76296	13.2338	117.666	181.177	70.3995	170.541	19.7338	36.0644	131.238	205.831
Mus_musculus_tRNA-Gln-CTG-1-1	7086	4381	6878	8967	8542	6991	855.523	538.098	588.806	652.021	1940.35	1814.62	1272.58	912.26	1718.09	1776.86	2164.16	2061.56
Mus_musculus_tRNA-Gln-CTG-2-1;2-2;2-3;2-4	492223	494859	384918	482801	483635	393488	59428.2	60781.3	32951.7	35106.1	109860	102136	88398.6	103045	96150.3	95669.8	122532	116035
Mus_musculus_tRNA-Gln-CTG-3-1;3-2;3-3	7145	4284	5409	6442	7153	5690	862.646	526.184	463.049	468.42	1624.84	1476.93	1283.17	892.061	1351.14	1276.52	1812.25	1677.91
Mus_musculus_tRNA-Gln-CTG-4-1	8043	4793	5365	6385	7490	5867	971.066	588.702	459.282	464.275	1701.39	1522.87	1444.45	998.051	1340.15	1265.22	1897.63	1730.1
Mus_musculus_tRNA-Gln-CTG-5-1	427	413	275	340	500	433	51.5535	50.7269	23.542	24.7226	113.577	112.392	76.6852	85.9994	68.6934	67.373	126.678	127.686
Mus_musculus_tRNA-Gln-TTG-1-1	7022	4008	5249	5913	6897	5291	847.796	492.284	449.352	429.955	1566.68	1373.36	1261.08	834.59	1311.17	1171.7	1747.39	1560.25
Mus_musculus_tRNA-Gln-TTG-2-1	14701	8454	6386	6974	6528	5345	1774.91	1038.37	546.687	507.104	1482.86	1387.38	2640.16	1760.38	1595.19	1381.94	1653.9	1576.17
Mus_musculus_tRNA-Gln-TTG-3-1;3-2	7179	4164	5289	6253	6767	5432	866.751	511.445	452.776	454.677	1537.15	1409.96	1289.28	867.074	1321.16	1239.07	1714.46	1601.83
Mus_musculus_tRNA-Gln-TTG-4-1	186	224	2313	2771	1007	1053	22.4566	27.5129	198.009	201.489	228.745	273.322	33.4038	46.6437	577.774	549.09	255.129	310.516
Mus_musculus_tRNA-Gln-TTG-5-1	62173	76750	47800	52268	60652	47838	7506.41	9426.85	4092.02	3800.59	13777.4	12417.1	11165.7	15981.7	11940.2	10357.2	15366.5	14106.8
Mus_musculus_tRNA-Glu-CTC-1-1;1-2;1-3;1-4;1-5;1-6;1-7;1-8;1-9	140025	94809	144774	190981	88746	74129	16905.8	11645	12393.7	13886.9	20159.1	19241.3	25147.2	19742.2	36163.7	37844	22484.3	21859.7
Mus_musculus_tRNA-Glu-CTC-2-1	13146	7824	26343	38307	12326	9424	1587.17	960.986	2255.15	2785.43	2799.91	2446.14	2360.9	1629.2	6580.33	7590.75	3122.86	2779.02
Mus_musculus_tRNA-Glu-CTC-5-1	588	472	594	485	602	442	70.9917	57.9736	50.8506	35.266	136.747	114.728	105.599	98.285	148.378	96.1056	152.52	130.34
Mus_musculus_tRNA-Glu-TTC-1-1;1-2;1-3;1-4	219371	188096	203940	354514	130916	161842	26485.6	23103	17458.7	25777.9	29738.2	42008.6	39397	39167.4	50943.1	70249	33168.3	47725.1
Mus_musculus_tRNA-Glu-TTC-2-1;2-2	61953	75301	94392	149817	70169	75007	7479.85	9248.88	8080.63	10893.7	15939.2	19469.2	11126.2	15680	23578.6	29687.1	17777.7	22118.6
Mus_musculus_tRNA-Glu-TTC-3-1;3-2	21771	11941	17890	24828	16428	11806	2628.51	1466.66	1531.51	1805.33	3731.69	3064.43	3909.87	2486.49	4468.82	4919.81	4162.12	3481.44
Mus_musculus_tRNA-Gly-ACC-1-1	20110	15963	7979	10164	13275	11809	2427.97	1960.66	683.059	739.059	3015.48	3065.21	3611.57	3323.99	1993.11	2014.06	3363.29	3482.32
Mus_musculus_tRNA-Gly-CCC-1-1;1-2	74024	51253	44826	53840	45962	34872	8937.23	6295.17	3837.42	3914.89	10440.5	9051.56	13294	10672.5	11197.3	10668.7	11644.7	10283.3
Mus_musculus_tRNA-Gly-CCC-2-1;2-2	24289	34197	14575	21292	19414	19025	2932.51	4200.26	1247.72	1548.21	4409.98	4938.23	4362.07	7120.87	3640.75	4219.13	4918.64	5610.23
Mus_musculus_tRNA-Gly-CCC-3-1	6755	5034	6731	8698	4257	3021	815.56	618.303	576.222	632.461	966.997	784.147	1213.13	1048.23	1681.37	1723.56	1078.53	890.854
Mus_musculus_tRNA-Gly-CCC-4-1	7593	6030	7485	9537	4955	3817	916.735	740.637	640.769	693.468	1125.55	990.761	1363.63	1255.63	1869.71	1889.81	1255.38	1125.58
Mus_musculus_tRNA-Gly-GCC-1-1;1-2;1-3	107859	74370	355006	486732	102787	119549	13022.3	9134.53	30391	35392	23348.5	31030.8	19370.5	15486.1	88678.5	96448.8	26041.7	35253.5
Mus_musculus_tRNA-Gly-GCC-2-1;2-2;2-3;2-4;2-5;2-6;2-7;2-8	8028	5886	9232	12648	5679	3672	969.255	722.95	790.325	919.68	1290.01	953.124	1441.75	1225.65	2306.1	2506.27	1438.81	1082.83
Mus_musculus_tRNA-Gly-GCC-3-1	5776	4386	4872	6105	3585	2527	697.361	538.712	417.078	443.916	814.349	655.921	1037.31	913.301	1217	1209.74	908.279	745.18
Mus_musculus_tRNA-Gly-GCC-4-1	3396	1858	1781	3222	1878	1491	410.014	228.21	152.466	234.283	426.596	387.012	609.889	386.893	444.884	638.458	475.802	439.677
Mus_musculus_tRNA-Gly-TCC-1-1;1-2;1-3;1-4;1-5;1-6;1-7	34713	17966	24889	32155	20846	17967	4191.05	2206.68	2130.68	2338.1	4735.26	4663.61	6234.13	3741.08	6217.13	6371.7	5281.45	5298.24
Mus_musculus_tRNA-His-GTG-1-1	1012	1189	885	659	3469	3323	122.183	146.039	75.7623	47.9182	787.999	862.535	181.746	247.587	221.068	130.585	878.89	979.91
Mus_musculus_tRNA-His-GTG-2-1;2-2;2-3;2-4;2-5;2-6;2-7;2-8	453839	995635	201207	257895	254649	248714	54793.9	122289	17224.8	18752.4	57844.7	64557.5	81505.2	207322	50260.4	51103.4	64516.7	73342.6
Mus_musculus_tRNA-His-GTG-3-1	46529	37270	11616	16075	14270	12847	5617.64	4577.7	994.412	1168.87	3241.49	3334.63	8356.17	7760.77	2901.61	3185.35	3615.38	3788.42
Mus_musculus_tRNA-Ile-AAT-1-1;1-2;1-3;1-4;1-5;1-6;1-7;1-8	26387	15618	9576	11877	10037	8576	3185.81	1918.29	819.774	863.618	2279.95	2226.03	4738.86	3252.15	2392.03	2353.5	2542.93	2528.95
Mus_musculus_tRNA-Ile-AAT-2-1	260	149	130	147	90	122	31.3909	18.301	11.1289	10.6889	20.4439	31.667	46.6935	31.0264	32.4733	29.1289	22.802	35.9762
Mus_musculus_tRNA-Ile-AAT-3-1	26098	15252	9224	11758	9884	8447	3150.92	1873.33	789.64	854.965	2245.2	2192.55	4686.95	3175.94	2304.1	2329.92	2504.17	2490.91
Mus_musculus_tRNA-Ile-AAT-4-1	114	71	47	64	107	85	13.7637	8.7206	4.02353	4.65366	24.3055	22.063	20.4733	14.7844	11.7403	12.682	27.109	25.0654
Mus_musculus_tRNA-Ile-TAT-1-1	6295	5550	3715	4455	3338	3121	760.022	681.681	318.03	323.938	758.242	810.103	1130.52	1155.68	927.986	882.784	845.701	920.343
Mus_musculus_tRNA-Ile-TAT-2-1	5406	3327	1610	2632	1539	1415	652.689	408.64	137.827	191.382	349.591	367.285	970.866	692.784	402.169	521.546	389.914	417.265
Mus_musculus_tRNA-Ile-TAT-2-2	5216	3161	1599	2338	1450	1323	629.75	388.251	136.886	170.004	329.374	343.405	936.744	658.218	399.421	463.288	367.365	390.136
Mus_musculus_tRNA-Ile-TAT-2-3	5399	3473	1733	2349	1728	1519	651.844	426.573	148.357	170.804	392.523	394.28	969.609	723.186	432.894	465.468	437.798	447.934
Mus_musculus_tRNA-Ile-TAT-3-1	865	603	854	1112	583	543	104.435	74.0637	73.1085	80.8573	132.431	140.944	155.346	125.563	213.324	220.349	147.706	160.124
Mus_musculus_tRNA-iMet-CAT-1-1;1-2;1-3;1-4;1-5;1-6;1-7	15998	7023	10046	11227	17535	12858	1931.51	862.603	860.009	816.354	3983.15	3337.49	2873.09	1462.41	2509.43	2224.7	4442.59	3791.66
Mus_musculus_tRNA-iMet-CAT-2-1	11872	5780	8184	9007	12771	9203	1433.36	709.931	700.609	654.93	2900.99	2388.78	2132.1	1203.57	2044.32	1784.79	3235.6	2713.85
Mus_musculus_tRNA-iMet-CAT-3-1	329	398	181	171	493	375	39.7216	48.8845	15.4949	12.434	111.987	97.337	59.0853	82.8759	45.2128	33.8846	124.904	110.583
Mus_musculus_tRNA-Leu-AAG-1-1;1-2;1-3	8222	4960	11249	9222	7754	5247	992.677	609.214	962.995	670.563	1761.36	1361.94	1476.59	1032.83	2809.94	1827.39	1964.52	1547.27
Mus_musculus_tRNA-Leu-AAG-2-1	8146	4904	11620	9008	7602	5196	983.501	602.336	994.755	655.003	1726.83	1348.7	1462.94	1021.16	2902.61	1784.99	1926.01	1532.23
Mus_musculus_tRNA-Leu-AAG-3-1	1409	1221	3326	3152	2720	1865	170.115	149.97	284.729	229.193	617.86	484.089	253.043	254.25	830.816	624.587	689.127	549.965
Mus_musculus_tRNA-Leu-CAA-1-1	9745	9924	13642	11388	12471	8656	1176.56	1218.92	1167.85	828.061	2832.84	2246.8	1750.11	2066.48	3407.69	2256.6	3159.6	2552.54
Mus_musculus_tRNA-Leu-CAA-2-1	12221	10947	14292	13018	17503	12512	1475.49	1344.57	1223.5	946.584	3975.89	3247.68	2194.78	2279.5	3570.06	2579.59	4434.48	3689.63
Mus_musculus_tRNA-Leu-CAA-3-1	10438	11555	13508	12834	10635	7958	1260.22	1419.25	1156.38	933.204	2415.79	2065.62	1874.57	2406.11	3374.22	2543.13	2694.44	2346.71
Mus_musculus_tRNA-Leu-CAA-4-1	5882	6763	5722	5790	7004	5834	710.159	830.668	489.844	421.011	1590.99	1514.3	1056.35	1408.27	1429.32	1147.32	1774.5	1720.37
Mus_musculus_tRNA-Leu-CAG-1-1;1-2;1-3;1-4;1-5	3049	3149	2900	2899	2021	1590	368.119	386.777	248.261	210.796	459.079	412.709	547.572	655.719	724.404	574.454	512.031	468.871
Mus_musculus_tRNA-Leu-CAG-2-1;2-2;2-3	9508	9808	13459	11737	12486	8404	1147.94	1204.67	1152.19	853.438	2836.25	2181.39	1707.55	2042.33	3361.98	2325.75	3163.4	2478.23
Mus_musculus_tRNA-Leu-CAG-3-1	2873	3175	2679	2724	1968	1600	346.87	389.971	229.341	198.071	447.04	415.304	515.964	661.133	669.199	539.776	498.604	471.82
Mus_musculus_tRNA-Leu-CAG-4-1	2316	1928	4076	2591	3094	1815	279.621	236.807	348.935	188.401	702.816	471.111	415.932	401.469	1018.16	513.422	783.882	535.22
Mus_musculus_tRNA-Leu-TAA-1-1	7099	3846	4141	5342	3376	3106	857.093	472.387	354.499	388.435	766.874	806.21	1274.91	800.856	1034.4	1058.55	855.328	915.92
Mus_musculus_tRNA-Leu-TAA-2-1	39783	33886	9664	9523	16768	15407	4803.17	4162.06	827.307	692.45	3808.93	3999.12	7144.65	7056.11	2414.01	1887.04	4248.27	4543.33
Mus_musculus_tRNA-Leu-TAA-3-1	32	68	47	17	47	42	3.8635	8.35213	4.02353	1.23613	10.6763	10.9017	5.7469	14.1597	11.7403	3.36865	11.9077	12.3853
Mus_musculus_tRNA-Leu-TAA-4-1	92	74	600	138	395	295	11.1076	9.08908	51.3643	10.0345	89.726	76.5717	16.5223	15.4091	149.877	27.3455	100.075	86.9917
Mus_musculus_tRNA-Leu-TAG-1-1	8807	4472	9345	7929	7478	4922	1063.31	549.275	799.999	576.545	1698.66	1277.58	1581.65	931.209	2334.33	1571.18	1894.59	1451.43
Mus_musculus_tRNA-Leu-TAG-2-1	2053	1506	7002	6341	1890	1276	247.867	184.975	599.421	461.076	429.322	331.205	368.699	313.596	1749.06	1256.51	478.842	376.276
Mus_musculus_tRNA-Leu-TAG-3-1	13981	8595	12246	9784	10098	6247	1687.99	1055.68	1048.34	711.428	2293.81	1621.5	2510.86	1789.75	3058.98	1938.76	2558.38	1842.16
Mus_musculus_tRNA-Lys-CTT-1-1	39144	15958	25222	32460	36942	28638	4726.02	1960.05	2159.18	2360.28	8391.54	7433.43	7029.89	3322.95	6300.31	6432.14	9359.46	8444.98
Mus_musculus_tRNA-Lys-CTT-12-1	93	90	157	86	1427	690	11.2283	11.0543	13.4403	6.25336	324.149	179.1	16.7019	18.7408	39.2177	17.0414	361.538	203.472
Mus_musculus_tRNA-Lys-CTT-13-1	7126	21592	5366	6549	6299	6408	860.352	2652.05	459.368	476.2	1430.85	1663.29	1279.76	4496.12	1340.4	1297.72	1595.89	1889.64
Mus_musculus_tRNA-Lys-CTT-14-1	40659	17132	27093	34263	25057	18587	4908.93	2104.24	2319.35	2491.38	5691.81	4824.54	7301.97	3567.41	6767.68	6789.41	6348.33	5481.07
Mus_musculus_tRNA-Lys-CTT-2-1;2-2	109709	54760	75510	109126	89795	69807	13245.6	6725.92	6464.19	7934.93	20397.3	18119.5	19702.7	11402.7	18862	21624	22750.1	20585.2
Mus_musculus_tRNA-Lys-CTT-3-1;3-2;3-3;3-4;3-5;3-6;3-7	233301	108533	233846	346194	191358	135681	28167.4	13330.6	20018.9	25173	43467.8	35218.1	41898.7	22599.9	58413.4	68600.4	48481.6	40010.6
Mus_musculus_tRNA-Lys-CTT-4-1	4699	1014	3348	5277	4373	3025	567.33	124.545	286.613	383.709	993.347	785.185	843.896	211.146	836.312	1045.67	1107.92	892.034
Mus_musculus_tRNA-Lys-CTT-5-1	66	75	61	74	209	167	7.96846	9.21191	5.22203	5.38079	47.4753	43.3474	11.853	15.6173	15.2375	14.6635	52.9513	49.2462
Mus_musculus_tRNA-Lys-CTT-6-1	1099	539	1160	1324	1337	848	132.687	66.2029	99.3043	96.2726	303.706	220.111	197.37	112.236	289.761	262.358	338.736	250.064
Mus_musculus_tRNA-Lys-CTT-7-1	838	1089	256	352	691	590	101.175	133.757	21.9154	25.5951	156.964	153.143	150.497	226.764	63.9474	69.7508	175.069	173.983
Mus_musculus_tRNA-Lys-CTT-8-1	163	186	407	170	945	590	19.6797	22.8455	34.8421	12.3613	214.661	153.143	29.2733	38.731	101.666	33.6865	239.421	173.983
Mus_musculus_tRNA-Lys-CTT-9-1	40	29	75	58	359	227	4.82937	3.56194	6.42053	4.21738	81.5485	58.9213	7.18362	6.0387	18.7346	11.493	90.9546	66.9394
Mus_musculus_tRNA-Lys-TTT-1-1;1-2;1-3;1-4;1-5;1-6	388192	193432	206869	265554	270643	221011	46868.1	23758.4	17709.5	19309.3	61477.8	57366.8	69715.6	40278.5	51674.7	52621.1	68568.9	65173.3
Mus_musculus_tRNA-Lys-TTT-2-1;2-2	1397	821	528	608	617	531	168.666	100.84	45.2006	44.2098	140.154	137.829	250.888	170.958	131.891	120.479	156.32	156.585
Mus_musculus_tRNA-Lys-TTT-3-1	1894	978	1199	1423	2652	1907	228.671	120.123	102.643	103.471	602.414	494.991	340.144	203.65	299.503	281.976	671.899	562.35
Mus_musculus_tRNA-Lys-TTT-4-1;4-2;4-3	3799	5489	3745	4538	2646	2323	458.669	674.189	320.599	329.974	601.051	602.97	682.264	1142.98	935.48	899.231	670.379	685.023
Mus_musculus_tRNA-Lys-TTT-5-1	1561	569	616	865	877	882	188.466	69.8877	52.734	62.8971	199.214	228.937	280.341	118.483	153.873	171.405	222.193	260.091
Mus_musculus_tRNA-Met-CAT-1-1;1-2	72912	29751	52279	54435	35668	29329	8802.98	3654.18	4475.45	3958.16	8102.15	7612.79	13094.3	6195.08	13059	10786.6	9036.68	8648.75
Mus_musculus_tRNA-Met-CAT-2-1;2-2	49685	12102	41658	51025	24396	21632	5998.68	1486.43	3566.22	3710.2	5541.66	5614.92	8922.96	2520.01	10405.9	10110.9	6180.86	6379
Mus_musculus_tRNA-Met-CAT-3-1	13780	2822	12843	14282	5410	4910	1663.72	346.613	1099.45	1038.49	1228.91	1274.47	2474.76	587.628	3208.11	2830.06	1370.65	1447.9
Mus_musculus_tRNA-Met-CAT-4-1	1594	351	352	421	2159	1798	192.45	43.1117	30.1337	30.6124	490.427	466.698	286.267	73.0891	87.9276	83.4236	546.995	530.207
Mus_musculus_tRNA-Met-CAT-5-1	403	295	434	414	1738	1710	48.6559	36.2335	37.1535	30.1034	394.795	443.857	72.375	61.4281	108.411	82.0365	440.332	504.257
Mus_musculus_tRNA-Met-CAT-6-1	350	239	262	292	1157	857	42.257	29.3553	22.4291	21.2323	262.818	222.447	62.8567	49.7672	65.4461	57.8615	293.132	252.718
Mus_musculus_tRNA-Phe-GAA-1-1;1-2;1-3;1-4;1-5	18949	20335	18909	15539	21210	14537	2287.79	2497.65	1618.75	1129.89	4817.95	3773.3	3403.06	4234.38	4723.36	3079.14	5373.67	4286.78
Mus_musculus_tRNA-Phe-GAA-2-1	1238	1110	1134	1422	961	832	149.469	136.336	97.0785	103.399	218.295	215.958	222.333	231.136	283.267	281.778	243.475	245.346
Mus_musculus_tRNA-Phe-GAA-3-1	3852	2190	2033	2288	1512	1510	465.068	268.988	174.039	166.368	343.458	391.944	691.783	456.026	507.832	453.38	383.074	445.28
Mus_musculus_tRNA-Pro-AGG-1-1;1-2;1-3;1-4;1-5;1-6	25631	13662	9699	13558	12378	8840	3094.54	1678.04	830.303	985.849	2811.72	2294.56	4603.09	2844.85	2422.76	2686.6	3136.03	2606.8
Mus_musculus_tRNA-Pro-CGG-1-1;1-2;1-3	27708	16500	11092	14592	14949	10471	3345.3	2026.62	949.554	1061.03	3395.73	2717.91	4976.09	3435.81	2770.72	2891.49	3787.41	3087.76
Mus_musculus_tRNA-Pro-TGG-1-1	29363	16173	12701	16643	15995	10526	3545.12	1986.46	1087.3	1210.17	3633.34	2732.18	5273.32	3367.72	3172.64	3297.91	4052.42	3103.98
Mus_musculus_tRNA-Pro-TGG-2-1;2-2;2-3;2-4	27487	17871	10686	14496	14105	10076	3318.62	2195.01	914.798	1054.05	3204.01	2615.38	4936.41	3721.3	2669.3	2872.47	3573.58	2971.28
Mus_musculus_tRNA-Pro-TGG-3-1	16982	6344	7343	11544	9994	6356	2050.31	779.204	628.613	839.404	2270.18	1649.8	3049.81	1321.02	1834.24	2287.51	2532.03	1874.3
Mus_musculus_tRNA-Pro-TGG-4-1	228	499	220	231	845	468	27.5274	61.2899	18.8336	16.7968	191.946	121.477	40.9466	103.907	54.9548	45.774	214.085	138.007
Mus_musculus_tRNA-SeC-TCA-1-1	26401	12343	16090	13785	28782	22762	3187.51	1516.03	1377.42	1002.35	6537.96	5908.22	4741.37	2570.19	4019.19	2731.58	7292.08	6712.22
Mus_musculus_tRNA-Ser-AGA-1-1	2729	19580	1771	2256	1676	1836	329.484	2404.92	151.61	164.042	380.711	476.562	490.103	4077.16	442.386	447.039	424.624	541.413
Mus_musculus_tRNA-Ser-AGA-2-1;2-2;2-3;2-4;2-5;2-6	33109	43252	23066	17993	19363	11908	3997.39	5312.44	1974.61	1308.33	4398.39	3090.9	5946.06	9006.41	5761.76	3565.42	4905.72	3511.52
Mus_musculus_tRNA-Ser-AGA-3-1	3320	20436	1983	3000	2379	2590	400.838	2510.06	169.759	218.14	540.401	672.274	596.241	4255.41	495.342	594.467	602.733	763.758
Mus_musculus_tRNA-Ser-CGA-1-1	6215	3076	5666	5328	4134	2628	750.363	377.811	485.05	387.417	939.057	682.137	1116.16	640.518	1415.33	1055.77	1047.37	774.964
Mus_musculus_tRNA-Ser-CGA-2-1	95737	108989	34099	38296	29814	30160	11558.7	13386.6	2919.12	2784.63	6772.38	7828.49	17193.5	22694.9	8517.74	7588.57	7553.54	8893.8
Mus_musculus_tRNA-Ser-CGA-3-1	547	246	718	619	1270	866	66.0416	30.2151	61.4659	45.0096	288.486	224.783	98.236	51.2248	179.352	122.658	321.761	255.372
Mus_musculus_tRNA-Ser-GCT-1-1	3289	2404	3639	4559	8419	7162	397.095	295.272	311.524	331.501	1912.41	1859.01	590.673	500.587	909.002	903.392	2133	2111.98
Mus_musculus_tRNA-Ser-GCT-2-1	16841	11837	13829	11374	14915	8914	2033.29	1453.88	1183.86	827.043	3388.01	2313.76	3024.48	2464.83	3454.41	2253.82	3778.8	2628.62
Mus_musculus_tRNA-Ser-GCT-3-1	12878	7977	8599	7407	7936	5614	1554.82	979.778	736.136	538.588	1802.7	1457.2	2312.77	1661.06	2147.98	1467.74	2010.63	1655.5
Mus_musculus_tRNA-Ser-GCT-4-1;4-2;4-3	23711	24434	24885	19215	17398	9991	2862.73	3001.12	2130.33	1397.19	3952.03	2593.32	4258.27	5087.92	6216.13	3807.56	4407.88	2946.22
Mus_musculus_tRNA-Ser-GCT-5-1	18959	9576	12659	12636	9899	8732	2289	1176.18	1083.7	918.807	2248.6	2266.52	3404.86	1994.02	3162.15	2503.9	2507.97	2574.96
Mus_musculus_tRNA-Ser-GGA-1-1	826	636	1079	927	902	616	99.7265	78.117	92.3701	67.4054	204.893	159.892	148.342	132.435	269.528	183.69	228.527	181.651
Mus_musculus_tRNA-Ser-TGA-1-1	54412	29729	27815	30814	26174	22478	6569.39	3651.48	2381.16	2240.59	5945.54	5834.51	9771.88	6190.5	6948.03	6105.97	6631.33	6628.47
Mus_musculus_tRNA-Ser-TGA-2-1;2-2	4786	22438	4287	3875	3856	2957	577.834	2755.96	366.998	281.765	875.908	767.534	859.52	4672.29	1070.87	767.854	976.939	871.981
Mus_musculus_tRNA-Sup-TCA-1-1	5397	1402	7583	11360	6809	3494	651.603	172.201	649.159	826.025	1546.7	906.921	969.25	291.94	1894.19	2251.05	1725.1	1030.34
Mus_musculus_tRNA-Sup-TTA-1-1	52	52	87	56	369	265	6.27818	6.38692	7.44782	4.07195	83.82	68.7848	9.33871	10.828	21.7321	11.0967	93.4882	78.1451
Mus_musculus_tRNA-Thr-AGT-1-1;1-2;1-3	72013	120904	43720	52397	56291	54158	8694.44	14850.1	3742.74	3809.97	12786.8	14057.5	12932.9	25176	10921	10382.8	14261.6	15970.5
Mus_musculus_tRNA-Thr-AGT-2-1	16094	8326	9094	12441	12986	10636	1943.1	1022.64	778.511	904.628	2949.83	2760.74	2890.33	1733.73	2271.63	2465.26	3290.07	3136.42
Mus_musculus_tRNA-Thr-AGT-3-1	71874	120942	43505	52096	56418	53849	8677.65	14854.8	3724.34	3788.08	12815.6	13977.3	12907.9	25183.9	10867.3	10323.1	14293.8	15879.4
Mus_musculus_tRNA-Thr-AGT-4-1	9547	4991	3599	4706	4610	3767	1152.65	613.022	308.1	342.189	1047.18	977.782	1714.55	1039.28	899.01	932.521	1167.97	1110.84
Mus_musculus_tRNA-Thr-AGT-5-1	1322	896	1427	2171	673	680	159.611	110.052	122.161	157.861	152.875	176.504	237.419	186.575	356.457	430.196	170.508	200.523
Mus_musculus_tRNA-Thr-AGT-6-1	1682	828	247	370	899	777	203.075	101.699	21.145	26.904	204.212	201.682	302.071	172.415	61.6992	73.3176	227.767	229.127
Mus_musculus_tRNA-Thr-AGT-7-1	2587	2368	1691	1975	2010	1730	312.34	290.851	144.762	143.609	456.581	449.048	464.601	493.091	422.402	391.358	509.245	510.155
Mus_musculus_tRNA-Thr-CGT-1-1	9373	4174	4853	6850	8016	5553	1131.64	512.673	415.451	498.087	1820.87	1441.37	1683.3	869.156	1212.25	1357.37	2030.9	1637.51
Mus_musculus_tRNA-Thr-CGT-2-1	14648	7536	9484	14443	9397	6104	1768.52	925.612	811.898	1050.2	2134.57	1584.39	2630.64	1569.23	2369.05	2861.96	2380.78	1799.99
Mus_musculus_tRNA-Thr-CGT-3-1	3206	1223	979	1595	448	429	387.074	150.215	83.8094	115.978	101.765	111.353	575.767	254.666	244.549	316.059	113.503	126.507
Mus_musculus_tRNA-Thr-CGT-4-1	4164	1819	1160	1879	1300	1084	502.737	223.419	99.3043	136.629	295.301	281.369	747.815	378.772	289.761	372.335	329.362	319.658
Mus_musculus_tRNA-Thr-TGT-1-1	4176	1862	1252	1972	1497	1226	504.186	228.701	107.18	143.391	340.05	318.227	749.97	387.726	312.743	390.763	379.273	361.532
Mus_musculus_tRNA-Thr-TGT-2-1	462	465	298	434	574	494	55.7792	57.1138	25.5109	31.5576	130.387	128.225	82.9708	96.8274	74.4387	85.9996	145.426	145.674
Mus_musculus_tRNA-Thr-TGT-3-1;3-2	2068	2202	894	1264	3531	3270	249.678	270.462	76.5328	91.9098	802.083	848.778	371.393	458.525	223.316	250.469	894.598	964.281
Mus_musculus_tRNA-Trp-CCA-1-1	1141	1549	307	331	483	499	137.758	190.257	26.2814	24.0681	109.716	129.523	204.913	322.55	76.6869	65.5896	122.371	147.149
Mus_musculus_tRNA-Trp-CCA-2-1	22267	12956	12051	14338	14191	11279	2688.39	1591.33	1031.65	1042.57	3223.55	2927.64	3998.94	2697.84	3010.27	2841.16	3595.37	3326.03
Mus_musculus_tRNA-Trp-CCA-3-1;3-2	1112	1665	343	332	475	478	134.256	204.504	29.3632	24.1409	107.898	124.072	199.705	346.705	85.6795	65.7877	120.344	140.956
Mus_musculus_tRNA-Trp-CCA-4-1;4-2	1136	1585	323	322	474	482	137.154	194.678	27.6511	23.4137	107.671	125.11	204.015	330.046	80.6836	63.8062	120.091	142.136
Mus_musculus_tRNA-Trp-CCA-5-1	35903	20053	15071	22156	30281	25665	4334.72	2463.02	1290.18	1611.04	6878.47	6661.74	6447.84	4175.66	3764.65	4390.34	7671.86	7568.28
Mus_musculus_tRNA-Trp-CCA-6-1	47698	42578	18663	27168	20041	18213	5758.78	5229.66	1597.69	1975.48	4552.4	4727.46	8566.11	8866.06	4661.91	5383.5	5077.5	5370.78
Mus_musculus_tRNA-Tyr-GTA-1-1	4942	4253	4002	3880	7188	4849	596.669	522.376	342.6	282.128	1632.79	1258.63	887.536	885.606	999.677	768.845	1821.12	1429.91
Mus_musculus_tRNA-Tyr-GTA-1-2	4749	4200	4064	3841	7069	5018	573.367	515.867	347.907	279.292	1605.76	1302.5	852.875	874.57	1015.16	761.116	1790.97	1479.74
Mus_musculus_tRNA-Tyr-GTA-1-3	4845	4250	4006	3970	7113	4752	584.958	522.008	342.942	288.672	1615.75	1233.45	870.116	884.982	1000.68	786.679	1802.12	1401.3
Mus_musculus_tRNA-Tyr-GTA-1-4	4756	4272	3999	3914	7084	4816	574.212	524.71	342.343	284.6	1609.16	1250.07	854.133	889.563	998.928	775.582	1794.77	1420.18
Mus_musculus_tRNA-Tyr-GTA-1-5	4857	4237	4167	3931	9154	6151	586.406	520.411	356.725	285.837	2079.37	1596.59	872.271	882.275	1040.89	778.95	2319.22	1813.85
Mus_musculus_tRNA-Tyr-GTA-2-1	34404	40149	28056	24907	27183	19778	4153.74	4931.32	2401.79	1811.07	6174.74	5133.68	6178.63	8360.26	7008.23	4935.47	6886.96	5832.28
Mus_musculus_tRNA-Tyr-GTA-3-1	47557	54145	61420	42348	48462	34202	5741.76	6650.38	5257.99	3079.27	11008.4	8877.65	8540.79	11274.7	15342.4	8391.5	12278.1	10085.7
Mus_musculus_tRNA-Tyr-GTA-3-2	35030	40365	27812	25365	27418	19807	4229.32	4957.85	2380.91	1844.38	6228.12	5141.21	6291.06	8405.24	6947.28	5026.22	6946.5	5840.83
Mus_musculus_tRNA-Tyr-GTA-4-1	8649	10162	12956	13079	13151	10884	1044.23	1248.15	1109.13	951.019	2987.31	2825.11	1553.28	2116.04	3236.34	2591.68	3331.88	3209.55
Mus_musculus_tRNA-Tyr-GTA-5-1	1045	848	753	1021	1197	1053	126.167	104.156	64.4622	74.2404	271.904	273.322	187.672	176.58	188.095	202.317	303.267	310.516
Mus_musculus_tRNA-Val-AAC-1-1;1-2	5384	3988	2290	2701	3841	3097	650.033	489.828	196.04	196.399	872.5	803.874	966.915	830.425	572.029	535.219	973.138	913.266
Mus_musculus_tRNA-Val-AAC-2-1;2-2	3967	3337	1849	2004	2897	2440	478.953	409.868	158.288	145.718	658.067	633.339	712.436	694.867	461.87	397.104	733.971	719.525
Mus_musculus_tRNA-Val-AAC-3-1	200	122	107	113	131	146	24.1469	14.9847	9.15996	8.21662	29.7572	37.8965	35.9181	25.4042	26.728	22.3916	33.1896	43.0535
Mus_musculus_tRNA-Val-AAC-4-1	7021	5940	10960	12438	1170	946	847.675	729.583	938.254	904.41	265.771	245.549	1260.91	1236.89	2737.75	2464.66	296.426	278.963
Mus_musculus_tRNA-Val-AAC-5-1	7118	6147	5800	7275	5909	4624	859.386	755.008	496.521	528.99	1342.26	1200.23	1278.33	1280	1448.81	1441.58	1497.08	1363.56
Mus_musculus_tRNA-Val-AAC-6-1	1150	1653	1058	857	5768	4142	138.844	203.03	90.5723	62.3154	1310.23	1075.12	206.529	344.206	264.282	169.82	1461.35	1221.42
Mus_musculus_tRNA-Val-CAC-1-1	5210	4275	2057	2322	3198	2649	629.026	525.079	176.094	168.841	726.44	687.588	935.667	890.187	513.827	460.118	810.231	781.156
Mus_musculus_tRNA-Val-CAC-2-1;2-2;2-3;2-4;2-5	7976	5075	3808	4524	5648	4552	962.976	623.339	325.992	328.956	1282.97	1181.54	1432.41	1056.77	951.217	896.457	1430.95	1342.33
Mus_musculus_tRNA-Val-CAC-3-1	450	249	123	112	169	201	54.3304	30.5835	10.5297	8.14391	38.3891	52.1726	80.8157	51.8495	30.7247	22.1934	42.8171	59.2723
Mus_musculus_tRNA-Val-CAC-4-1	3403	1497	10895	12308	697	589	410.859	183.87	932.69	894.957	158.327	152.884	611.147	311.722	2721.51	2438.9	176.589	173.689
Mus_musculus_tRNA-Val-CAC-5-1	955	449	994	1028	496	485	115.301	55.1486	85.0935	74.7494	112.669	125.889	171.509	93.4957	248.296	203.704	125.664	143.02
Mus_musculus_tRNA-Val-CAC-7-1	3346	2337	10641	12594	1034	938	403.977	287.043	910.945	915.753	234.878	243.472	600.91	486.636	2658.06	2495.57	261.97	276.604
Mus_musculus_tRNA-Val-TAC-1-1;1-2;1-3	238517	176101	111065	145736	109541	106277	28797.2	21629.7	9507.96	10597	24882.7	27585.8	42835.4	36669.7	27743.4	28878.4	27752.8	31339.7
mtdbD00002042|Mus_musculus|10090|Phe|GAA	40573	49800	160156	190856	6272	5513	4898.55	6116.71	13710.5	13877.8	1424.71	1430.98
mtdbD00002043|Mus_musculus|10090|Val|TAC	37132	27816	160860	155751	9709	8388	4483.1	3416.51	13770.8	11325.2	2205.44	2177.23
mtdbD00002044|Mus_musculus|10090|Leu2|TAA	299733	149966	493327	664938	15463	16683	36188	18419.6	42232.3	48349.9	3512.49	4330.33
mtdbD00002045|Mus_musculus|10090|Ile|GAT	88848	86031	166174	179763	15306	15412	10727	10566.8	14225.7	13071.2	3476.83	4000.42
mtdbD00002046|Mus_musculus|10090|Gln|TTG	50375	39001	114883	111167	10721	13408	6081.99	4790.31	9834.8	8083.33	2435.32	3480.25
mtdbD00002047|Mus_musculus|10090|Met|CAT	32988	24229	55972	55975	6693	6086	3982.78	2975.94	4791.6	4070.13	1520.35	1579.71
mtdbD00002048|Mus_musculus|10090|Trp|TCA	29637	36802	84204	97060	15053	11416	3578.2	4520.22	7208.46	7057.57	3419.36	2963.2
mtdbD00002049|Mus_musculus|10090|Ala|TGC	8108	13650	39477	39851	2075	2289	978.913	1676.57	3379.51	2897.7	471.346	594.145
mtdbD00002050|Mus_musculus|10090|Asn|GTT	28165	23994	29317	27669	3823	4087	3400.48	2947.07	2509.74	2011.91	868.412	1060.84
mtdbD00002051|Mus_musculus|10090|Cys|GCA	33084	25594	86397	101474	7996	8152	3994.37	3143.59	7396.2	7378.52	1816.33	2115.98
mtdbD00002052|Mus_musculus|10090|Tyr|GTA	156549	281788	388022	777218	10312	9695	18900.8	34610.7	33217.4	56514.2	2342.42	2516.48
mtdbD00002053|Mus_musculus|10090|Ser2|TGA	263306	408892	448686	668898	48098	53103	31790.1	50222.3	38410.7	48637.9	10925.7	13783.7
mtdbD00002054|Mus_musculus|10090|Asp|GTC	4635	3556	13235	12970	2038	2028	559.603	436.767	1133.01	943.093	462.941	526.398
mtdbD00002055|Mus_musculus|10090|Lys|TTT	65494	25621	70442	93003	14832	14556	7907.37	3146.91	6030.34	6762.57	3369.16	3778.23
mtdbD00002056|Mus_musculus|10090|Gly|TCC	3763	8958	23990	19524	1932	1433	454.323	1100.27	2053.71	1419.66	438.863	371.957
mtdbD00002057|Mus_musculus|10090|Arg|TCG	48193	37560	123981	114239	12390	10602	5818.55	4613.32	10613.7	8306.71	2814.44	2751.91
mtdbD00002058|Mus_musculus|10090|His|GTG	559854	811686	1752814	1876614	72405	82208	67593.6	99695.7	150053	136455	16447.1	21338.3
mtdbD00002059|Mus_musculus|10090|Ser1|GCT	193872	277403	494242	583642	57982	59872	23407	34072.1	42310.6	42438.6	13170.9	15540.7
mtdbD00002060|Mus_musculus|10090|Leu1|TAG	98258	134643	572219	538518	18981	15953	11863.1	16537.6	48986	39157.5	4311.62	4140.84
mtdbD00002061|Mus_musculus|10090|Glu|TTC	312933	509387	1457969	1445289	56647	54196	37781.7	62565.7	124813	105092	12867.6	14067.4
mtdbD00002062|Mus_musculus|10090|Thr|TGT	151429	157279	342346	380364	40328	36818	18282.7	19317.9	29307.3	27657.6	9160.69	9556.67
mtdbD00002063|Mus_musculus|10090|Pro|TGG	207502	205622	599265	571299	26211	29571	25052.6	25255.6	51301.4	41541.1	5953.95	7675.6
